# metapredict: a fast, accurate, and easy-to-use predictor of consensus disorder and structure

**DOI:** 10.1101/2021.05.30.446349

**Authors:** Ryan J. Emenecker, Daniel Griffith, Alex S. Holehouse

**Affiliations:** Department of Biochemistry and Molecular Biophysics, Washington University School of Medicine, St. Louis, MO, 63100, USA; Center for Science and Engineering Living Systems (CSELS), Washington University, St. Louis, MO 63130, USA; Center for Engineering Mechanobiology, Washington University, St. Louis, MO 63130, USA

## Abstract

Intrinsically disordered proteins and protein regions make up a substantial fraction of many proteomes where they play a wide variety of essential roles. A critical first step in understanding the role of disordered protein regions in biological function is to identify those disordered regions correctly. Computational methods for disorder prediction have emerged as a core set of tools to guide experiments, interpret results, and develop hypotheses. Given the multiple different predictors available, consensus scores have emerged as a popular approach to mitigate biases or limitations of any single method. Consensus scores integrate the outcome of multiple independent disorder predictors and provide a per-residue value that reflects the number of tools that predict a residue to be disordered. Although consensus scores help mitigate the inherent problems of using any single disorder predictor, they are computationally expensive to generate. They also necessitate the installation of multiple different software tools, which can be prohibitively difficult. To address this challenge, we developed a deep-learning-based predictor of consensus disorder scores. Our predictor, metapredict, utilizes a bidirectional recurrent neural network trained on the consensus disorder scores from 12 proteomes. By benchmarking metapredict using two orthogonal approaches, we found that metapredict is among the most accurate disorder predictors currently available. Metapredict is also remarkably fast, enabling proteome-scale disorder prediction in minutes. Importantly, metapredict is fully open source and is distributed as a Python package, a collection of command-line tools, and a web server, maximizing the potential practical utility of the predictor. We believe metapredict offers a convenient, accessible, accurate, and high-performance predictor for single-proteins and proteomes alike.

**Statement of Significance:** Intrinsically disordered regions are found across all kingdoms of life where they play a variety of essential roles. Being able to accurately and quickly identify disordered regions in proteins using just the amino acid sequence is critical for the appropriate design and interpretation of experiments. Despite this, performing large-scale disorder prediction on thousands of sequences is challenging using extant disorder predictors due to various difficulties including general installation and computational requirements. We have developed an accurate, high-performance and easy-to-use predictor of protein disorder and structure. Our predictor, metapredict, was designed for both proteome-scale analysis and individual sequence predictions alike. Metapredict is implemented as a collection of local tools and an online web server, and is appropriate for both seasoned computational biologists and novices alike.
