## Supplemental table 1 for "metapredict: a fast, accurate, and easy-to-use predictor of consensus disorder and structure"

### Sheet: chezod_score
Values obtained from Nielsen, J.T., and F.A.A. Mulder. 2019. Quality and bias of protein disorder predictors. Sci. Rep. 9:1–11.
Analyses comparing disorder predictors to CheZod scores
	Rp	AUC	MCC	TPR	TNR	FPR	FNR	prec	Acc			Rankings
SPOT-dis	-0.657	0.881	0.59089	0.7067	0.8757	0.1243	0.2933	0.9177	0.7912		Rank	Rp	AUC	MCC	prec	Acc
MFDp2	-0.631	0.853	0.578	0.8528	0.7275	0.2725	0.1472	0.8599	0.7901		1	SPOT-dis	SPOT-dis	SPOT-dis	DISpro	SPOT-dis
MetaDisorder	-0.617	0.865	0.541	0.8221	0.7287	0.2713	0.1779	0.856	0.7754		2	MFDp2	AUCpreD	MFDp2	ESpritz_Xray	MFDp2
AUCpreD	-0.598	0.865	0.54	0.7154	0.8555	0.1445	0.2846	0.9066	0.7854		3	MetaDisorder	MetaDisorder	MetaDisorder	DISOPRED3	AUCpreD
MetaDisorderMD2	-0.614	0.852	0.54	0.7688	0.7955	0.2045	0.2312	0.8806	0.7821		4	MetaDisorderMD	MFDp2	AUCpreD	SPOT-dis	MetaDisorderMD2
MetaDisorderMD	-0.616	0.853	0.519	0.7246	0.8227	0.1773	0.2754	0.8891	0.7736		5	MetaDisorderMD2	MetaDisorderMD	MetaDisorderMD2	ESpritz_NMR	MetaDisorder
IUPred_long	-0.566	0.834	0.512	0.7477	0.7887	0.2113	0.2523	0.8741	0.7682		6	AUCpreD	MetaDisorderMD2	MetaDisorderMD	AUCpreD	MetaDisorderMD
AUCpreD_noEvo	-0.512	0.841	0.48658	0.603	0.8664	0.1336	0.397	0.8985	0.7347		7	IUPred_long	AUCpreD_noEvo	IUPred_long	PrDOS	IUPred_long
metapredict	-0.558755	0.832433	0.488837	0.790418	0.717968	0.282032	0.209582	0.859775	0.754193		8	metapredict	PrDOS	metapredict	AUCpreD_noEvo	metapredict
DISPROT (VSL2b)	-0.536	0.808	0.466	0.8525	0.5986	0.4014	0.1475	0.8064	0.7256		9	DISOPRED3	IUPred_long	AUCpreD_noEvo	MetaDisorderMD	RONN
RONN	-0.5	0.804	0.455	0.7387	0.7368	0.2632	0.2613	0.8463	0.7377		10	PrDOS	DISOPRED3	DISPROT (VSL2b)	MetaDisorderMD2	AUCpreD_noEvo
DISOPRED3	-0.551	0.833	0.451	0.5301	0.9207	0.0793	0.4699	0.9292	0.7254		11	DISPROT (VSL2b)	metapredict	RONN	IUPred_short	IUPred_short
IUPred_short	-0.532	0.822	0.429	0.6284	0.8249	0.1751	0.3716	0.8756	0.7267		12	IUPred_short	IUPred_short	DISOPRED3	IUPred_long	DISPROT (VSL2b)
ESpritz_DisProt	-0.419	0.748	0.412	0.8208	0.5846	0.4154	0.1792	0.7949	0.7027		13	AUCpreD_noEvo	DISPROT (VSL2b)	IUPred_short	MFDp2	DISOPRED3
PrDOS	-0.541	0.836	0.409	0.5333	0.889	0.111	0.4667	0.9041	0.7111		14	RONN	DISpro	ESpritz_DisProt	metapredict	PrDOS
ESpritz_NMR	-0.478	0.797	0.374	0.4662	0.9087	0.0913	0.5338	0.9092	0.6874		15	ESpritz_NMR	RONN	PrDOS	MetaDisorder	ESpritz_DisProt
DISpro	-0.437	0.805	0.35712	0.3185	0.9565	0.0435	0.6815	0.9349	0.6375		16	ESpritz_Xray	ESpritz_NMR	ESpritz_NMR	DisEMBL_remark465	ESpritz_NMR
DISOPRED2	-0.33	0.738	0.3419	0.642	0.6994	0.3006	0.358	0.8073	0.6707		17	DISpro	ESpritz_Xray	DISpro	RONN	MetaDisorder3D
MetaDisorder3D	-0.361	0.727	0.333	0.5841	0.7674	0.2326	0.4159	0.8312	0.6757		18	ESpritz_DisProt	ESpritz_DisProt	DISOPRED2	MetaDisorder3D	DISOPRED2
DisEMBL_coils	-0.404	0.735	0.32932	0.7252	0.6016	0.3984	0.2748	0.7812	0.6634		19	DisEMBL_coils	DISOPRED2	MetaDisorder3D	DisEMBL_hotloops	DisEMBL_coils
ESpritz_Xray	-0.438	0.791	0.286	0.282	0.9597	0.0403	0.718	0.9321	0.6208		20	DisEMBL_remark465	DisEMBL_remark465	DisEMBL_coils	DISOPRED2	DisEMBL_remark465
DisEMBL_remark465	-0.386	0.737	0.284	0.4219	0.8598	0.1402	0.5781	0.8551	0.6409		21	MetaDisorder3D	DisEMBL_coils	ESpritz_Xray	DISPROT (VSL2b)	DISpro
DisEMBL_hotloops	-0.286	0.702	0.239	0.432	0.8093	0.1907	0.568	0.8163	0.6206		22	DISOPRED2	MetaDisorder3D	DisEMBL_remark465	ESpritz_DisProt	ESpritz_Xray
											23	DisEMBL_hotloops	DisEMBL_hotloops	DisEMBL_hotloops	DisEMBL_coils	DisEMBL_hotloops
Abbreviations
Rp = pearsons
AUC = Area under curve (ROC)
MCC = Matthews correlation coefficient
TPR = True positive rate
TNR = True negative Rate
FPR = False positive rate
FNR = False negative rate
ACC/BAC = accuracy (balanced accuracy)
*For rankings, the absolute value of the Rp was used and sorted from largest to smallest.
Equations not already in methods section.
True Positive Rate = TPR=TP/(TP + FN)
False Positive Rate = FPR=FP/(FP+TN)
True Negative Rate = TNR=TN/(FP + TN)
False Negative Rate = FNR=FN/(TP + FN)
Positive Predictive Value = PPV=TP/(TP + FP)
Accuracy = Acc/BAC = TP/(TP + FN)+ TN/(TN + FP)2

### Sheet: critical_assessment_full_disord
Values obtained from: Necci, M., D. Piovesan, CAID Predictors, DisProt Curators, and S.C.E. Tosatto. 2021. Critical assessment of protein intrinsic disorder prediction. Nat. Methods.
Assessment of predicting fully disordered proteins.
	TN	FP	FN	TP	MCC	F1-s	TNR	TPR	PPV	BAC				Rankings
fIDPnn	585	16	19	26	0.569	0.598	0.973	0.578	0.619	0.776			Rank	MCC	F1	BAC	PPV
RawMSA	582	19	19	26	0.546	0.578	0.968	0.578	0.578	0.773			1	fIDPnn	fIDPnn	Gene3D	DisEMBL-HL
VSL2B	578	23	22	23	0.468	0.505	0.962	0.511	0.5	0.736			2	RawMSA	RawMSA	fIDPnn	DisEMBL-465
fIDPlr	566	35	18	27	0.468	0.505	0.942	0.6	0.435	0.771			3	metapredict	metapredict	RawMSA	MobiDB-lite
Predisorder	589	12	26	19	0.479	0.5	0.98	0.422	0.613	0.701			4	Predisorder	VSL2B	fIDPlr	IUPred2A-short
SPOT-Disorder1	572	29	23	22	0.416	0.458	0.952	0.489	0.431	0.72			5	VSL2B	fIDPlr	DisoMine	ESpritz-N
DisoMine	551	50	17	28	0.421	0.455	0.917	0.622	0.359	0.77			6	fIDPlr	Predisorder	PDB(observed)	metapredict
AUCpreD	588	13	28	17	0.431	0.453	0.978	0.378	0.567	0.678			7	SPOT-Disorder-Single	SPOT-Disorder1	VSL2B	PyHCA
SPOT-Disorder2	574	27	24	21	0.409	0.452	0.955	0.467	0.438	0.711			8	MobiDB-lite	DisoMine	FoldUnfold	IUPred2A-long
metapredict	599	8	25	20	0.539229	0.547945	0.98682	0.444444	0.714286	0.715632			9	AUCpreD	AUCpreD	SPOT-Disorder1	SPOT-Disorder-Single
SPOT-Disorder-Single	594	7	30	15	0.452	0.448	0.988	0.333	0.682	0.661			10	ESpritz-N	SPOT-Disorder2	metapredict	JRONN
IsUnstruct	588	13	29	16	0.411	0.432	0.978	0.356	0.552	0.667			11	DisoMine	SPOT-Disorder-Single	SPOT-Disorder2	fIDPnn
IUPred2A-long	595	6	32	13	0.42	0.406	0.99	0.289	0.684	0.639			12	IUPred2A-long	IsUnstruct	ESpritz-D	Predisorder
Gene3D	505	96	10	35	0.391	0.398	0.84	0.778	0.267	0.809			13	SPOT-Disorder1	IUPred2A-long	Predisorder	ESpritz-X
ESpritz-N	597	4	33	12	0.426	0.393	0.993	0.267	0.75	0.63			14	IUPred2A-short	Gene3D	AUCpreD	RawMSA
ESpritz-D	555	46	23	22	0.342	0.389	0.923	0.489	0.324	0.706			15	IsUnstruct	ESpritz-N	IsUnstruct	AUCpreD
PyHCA	596	5	33	12	0.411	0.387	0.992	0.267	0.706	0.629			16	PyHCA	ESpritz-D	SPOT-Disorder-Single	IsUnstruct
JRONN	595	6	33	12	0.397	0.381	0.99	0.267	0.667	0.628			17	SPOT-Disorder2	PyHCA	S2D-2	DISOPRED-3.1
MobiDB-lite	599	2	34	11	0.437	0.379	0.997	0.244	0.846	0.621			18	JRONN	JRONN	IUPred2A-long	VSL2B
DisPredict-2	586	15	32	13	0.33	0.356	0.975	0.289	0.464	0.632			19	Gene3D	MobiDB-lite	DisPredict-2	AUCpreD-np
IUPred2A-short	599	2	35	10	0.413	0.351	0.997	0.222	0.833	0.609			20	ESpritz-D	DisPredict-2	ESpritz-N	DisPredict-2
S2D-2	572	29	30	15	0.288	0.337	0.952	0.333	0.341	0.643			21	DisPredict-2	IUPred2A-short	PyHCA	SPOT-Disorder2
PDB(observed)	468	133	13	32	0.286	0.305	0.779	0.711	0.194	0.745			22	ESpritz-X	S2D-2	JRONN	fIDPlr
AUCpreD-np	590	11	35	10	0.293	0.303	0.982	0.222	0.476	0.602			23	AUCpreD-np	PDB(observed)	MobiDB-lite	SPOT-Disorder1
ESpritz-X	595	6	36	9	0.321	0.3	0.99	0.2	0.6	0.595			24	S2D-2	AUCpreD-np	IUPred2A-short	DisoMine
FoldUnfold	456	145	14	31	0.256	0.281	0.759	0.689	0.176	0.724			25	DisEMBL-HL	ESpritz-X	AUCpreD-np	S2D-2
DISOPRED-3.1	596	5	39	6	0.246	0.214	0.992	0.133	0.545	0.563			26	PDB(observed)	FoldUnfold	ESpritz-X	ESpritz-D
DisEMBL-HL	601	0	41	4	0.288	0.163	1	0.089	1	0.544			27	FoldUnfold	DISOPRED-3.1	DISOPRED-3.1	Gene3D
PDB(remote)	590	11	42	3	0.085	0.102	0.982	0.067	0.214	0.524			28	DISOPRED-3.1	DisEMBL-HL	DisEMBL-HL	PDB(remote)
DisEMBL-465	601	0	43	2	0.204	0.085	1	0.044	1	0.522			29	DisEMBL-465	PDB(remote)	PDB(remote)	PDB(observed)
PDB(close)	589	12	43	2	0.043	0.068	0.98	0.044	0.143	0.512			30	PDB(remote)	DisEMBL-465	DisEMBL-465	FoldUnfold
Conservation	441	160	38	7	-0.064	0.066	0.734	0.156	0.042	0.445			31	PDB(close)	PDB(close)	PDB(close)	PDB(close)
DynaMine	601	0	45	0	0	0	1	0	0	0.5			32	DynaMine	Conservation	DynaMine	Conservation
GlobPlot	601	0	45	0	0	0	1	0	0	0.5			33	GlobPlot	DynaMine	GlobPlot	DynaMine
DFLpred	601	0	45	0	0	0	1	0	0	0.5			34	DFLpred	GlobPlot	DFLpred	GlobPlot
													35	Conservation	DFLpred	Conservation	DFLpred
Abbreviations
TN=Number True Negatives
FP = Number False Positives
FN = Number False Negatives
TP = Number True Positives
MCC = Matthews correlation coefficient
F1-s = F1 score
TNR = True negative Rate
TPR = True positive rate
PPV = Positive Predictive Value
ACC/BAC = accuracy (balanced accuracy)
Equations not already in methods section.
True Positive Rate = TPR=TP/(TP + FN)
False Positive Rate = FPR=FP/(FP+TN)
True Negative Rate = TNR=TN/(FP + TN)
False Negative Rate = FNR=FN/(TP + FN)
Positive Predictive Value = PPV=TP/(TP + FP)
Accuracy = Acc/BAC = TP/(TP + FN)+ TN/(TN + FP)2

### Sheet: disprot_per_residue
Values obtained from: Necci, M., D. Piovesan, CAID Predictors, DisProt Curators, and S.C.E. Tosatto. 2021. Critical assessment of protein intrinsic disorder prediction. Nat. Methods.
Assessment of predicting protein disorder on per-residue basis using full DisProt dataset.
	BAC	F1-S	FPR	MCC	PPV	TPR	TNR			Rankings
flDPnn	0.72	0.483	0.189	0.37	0.392	0.629	0.811		Rank	MCC	F1	BAC	PPV
SPOT-Disorder2	0.725	0.469	0.343	0.349	0.333	0.794	0.657		1	flDPnn	flDPnn	SPOT-Disorder2	flDPnn
fIDPlr	0.693	0.452	0.184	0.33	0.374	0.57	0.816		2	SPOT-Disorder2	SPOT-Disorder2	SPOT-Disorder1	fIDPlr
RawMSA	0.714	0.445	0.297	0.328	0.321	0.725	0.703		3	SPOT-Disorder1	fIDPlr	flDPnn	SPOT-Disorder2
Predisorder	0.691	0.435	0.28	0.301	0.324	0.661	0.72		4	fIDPlr	RawMSA	RawMSA	DisEMBL-HL
SPOT-Disorder1	0.723	0.434	0.386	0.33	0.294	0.832	0.614		5	RawMSA	Predisorder	AUCpreD	Predisorder
AUCpreD	0.712	0.433	0.376	0.318	0.297	0.801	0.624		6	AUCpreD	SPOT-Disorder1	SPOT-Disorder-Single	RawMSA
SPOT-Disorder-Single	0.71	0.432	0.341	0.315	0.302	0.76	0.659		7	SPOT-Disorder-Single	AUCpreD	ESpritz-D	IUPred2A-short
ESpritz-D	0.703	0.428	0.325	0.307	0.303	0.731	0.675		8	ESpritz-D	SPOT-Disorder-Single	AUCpreD-np	MobiDB-lite
AUCpreD-np	0.699	0.424	0.327	0.301	0.3	0.725	0.673		9	AUCpreD-np	ESpritz-D	DisoMine	IUPred-long
DisoMine	0.698	0.424	0.326	0.299	0.3	0.721	0.674		10	Predisorder	AUCpreD-np	fIDPlr	ESpritz-D
metapredict	0.69295	0.420608	0.319538	0.292849	0.299629	0.705438	0.680462		11	DisoMine	DisoMine	metapredict	SPOT-Disorder-Single
IUPred2A-short	0.688	0.42	0.297	0.29	0.305	0.674	0.703		12	metapredict	metapredict	Predisorder	IUPred-short
MobiDB-lite	0.688	0.42	0.296	0.289	0.305	0.673	0.704		13	IUPred2A-short	IUPred2A-short	ESpritz-X	IUPred2A-long
IUPred-long	0.686	0.418	0.294	0.287	0.305	0.666	0.706		14	MobiDB-lite	MobiDB-lite	IsUnstruct	ESpritz-X
IUPred-short	0.688	0.418	0.304	0.288	0.302	0.679	0.696		15	ESpritz-X	ESpritz-X	IUPred2A-short	AUCpreD-np
ESpritz-X	0.689	0.418	0.309	0.288	0.301	0.686	0.691		16	IsUnstruct	IsUnstruct	MobiDB-lite	DisoMine
IsUnstruct	0.689	0.418	0.311	0.288	0.3	0.688	0.689		17	IUPred-short	IUPred-short	IUPred-short	IsUnstruct
IUPred2A-long	0.685	0.416	0.299	0.285	0.302	0.67	0.701		18	IUPred-long	IUPred-long	IUPred-long	ESpritz-N
VSL2B	0.684	0.408	0.341	0.277	0.286	0.709	0.659		19	IUPred2A-long	IUPred2A-long	IUPred2A-long	metapredict
JRONN	0.672	0.401	0.318	0.263	0.287	0.663	0.682		20	VSL2B	VSL2B	VSL2B	AUCpreD
ESpritz-N	0.664	0.4	0.271	0.259	0.3	0.599	0.729		21	JRONN	JRONN	DISOPRED-3.1	DisEMBL-465
DISOPRED-3.1	0.674	0.393	0.401	0.258	0.266	0.749	0.599		22	ESpritz-N	ESpritz-N	JRONN	SPOT-Disorder1
PyHCA	0.66	0.385	0.346	0.241	0.271	0.666	0.654		23	DISOPRED-3.1	DISOPRED-3.1	ESpritz-N	JRONN
DynaMine	0.66	0.384	0.362	0.24	0.267	0.682	0.638		24	PyHCA	PyHCA	PyHCA	VSL2B
Gene3D	0.653	0.368	0.486	0.226	0.24	0.791	0.514		25	DynaMine	DynaMine	DynaMine	PyHCA
FoldUnfold	0.642	0.365	0.382	0.211	0.251	0.666	0.618		26	Gene3D	Gene3D	Gene3D	DynaMine
DisEMBL-465	0.627	0.363	0.215	0.214	0.296	0.468	0.785		27	DisEMBL-465	FoldUnfold	FoldUnfold	DISOPRED-3.1
S2D-1	0.633	0.361	0.329	0.203	0.259	0.595	0.671		28	FoldUnfold	DisEMBL-465	PDB (close)	S2D-1
PDB (close)	0.637	0.353	0.38	0.202	0.242	0.655	0.62		29	S2D-1	S2D-1	S2D-1	FoldUnfold
S2D-2	0.624	0.347	0.439	0.183	0.232	0.687	0.561		30	PDB (close)	PDB (close)	DisEMBL-465	DFLpred
PDB (observed)	0.616	0.339	0.565	0.174	0.215	0.796	0.435		31	S2D-2	S2D-2	S2D-2	GlobPlot
DisPredict-2	0.599	0.326	0.326	0.152	0.237	0.523	0.674		32	PDB (observed)	PDB (observed)	PDB (observed)	PDB (close)
PDB (remote)	0.614	0.321	0.45	0.163	0.21	0.678	0.55		33	DisEMBL-HL	DisPredict-2	PDB (remote)	Gene3D
GlobPlot	0.587	0.312	0.253	0.143	0.246	0.427	0.747		34	PDB (remote)	PDB (remote)	DisPredict-2	DisPredict-2
Conservation	0.552	0.288	0.483	0.077	0.191	0.587	0.517		35	DisPredict-2	GlobPlot	GlobPlot	S2D-2
DisEMBL-HL	0.577	0.286	0.099	0.172	0.33	0.253	0.901		36	GlobPlot	Conservation	DisEMBL-HL	PDB (observed)
DFLpred	0.503	0.025	0.008	0.022	0.249	0.013	0.992		37	Conservation	DisEMBL-HL	Conservation	PDB (remote)
									38	DFLpred	DFLpred	DFLpred	Conservation
Abbreviations
TN=Number True Negatives
FP = Number False Positives
FN = Number False Negatives
TP = Number True Positives
MCC = Matthews correlation coefficient
F1-s = F1 score
TNR = True negative Rate
TPR = True positive rate
PPV = Positive Predictive Value
ACC/BAC = accuracy (balanced accuracy)
Equations not already in methods section.
True Positive Rate = TPR=TP/(TP + FN)
False Positive Rate = FPR=FP/(FP+TN)
True Negative Rate = TNR=TN/(FP + TN)
False Negative Rate = FNR=FN/(TP + FN)
Positive Predictive Value = PPV=TP/(TP + FP)
Accuracy = Acc/BAC = TP/(TP + FN)+ TN/(TN + FP)2

### Sheet: disprot_pdb_per_residue
Values obtained from: Necci, M., D. Piovesan, CAID Predictors, DisProt Curators, and S.C.E. Tosatto. 2021. Critical assessment of protein intrinsic disorder prediction. Nat. Methods.
Assessment of predicting protein disorder on per-residue basis using PDB-DisProt dataset.
	BAC	F1-S	FPR	MCC	PPV	TPR	TNR				Rankings
PDB(observed)	0.898	0.886	0	0.854	1	0.796	1			Rank	MCC	F1	BAC	PPV
SPOT-Disorder1	0.846	0.788	0.09	0.696	0.795	0.782	0.91			1	PDB(observed)	PDB(observed)	PDB(observed)	PDB(observed)
SPOT-Disorder2	0.836	0.784	0.055	0.706	0.851	0.727	0.945			2	SPOT-Disorder2	SPOT-Disorder1	SPOT-Disorder1	PDB (close)
AUCpreD	0.816	0.756	0.07	0.662	0.82	0.701	0.93			3	SPOT-Disorder1	SPOT-Disorder2	SPOT-Disorder2	SPOT-Disorder2
PDB (close)	0.811	0.755	0.033	0.689	0.891	0.655	0.967			4	PDB (close)	AUCpreD	SPOT-Disorder-Single	AUCpreD
SPOT-Disorder-Single	0.817	0.751	0.095	0.646	0.775	0.729	0.905			5	AUCpreD	PDB (close)	AUCpreD	Predisorder
RawMSA	0.815	0.745	0.106	0.635	0.755	0.736	0.894			6	SPOT-Disorder-Single	SPOT-Disorder-Single	RawMSA	MobiDB-lite
AUCpreD-np	0.797	0.725	0.092	0.615	0.769	0.686	0.908			7	RawMSA	RawMSA	PDB (close)	SPOT-Disorder1
DISOPRED-3.1	0.796	0.724	0.092	0.613	0.768	0.684	0.908			8	Predisorder	AUCpreD-np	AUCpreD-np	ESpritz-N
Predisorder	0.788	0.717	0.067	0.619	0.813	0.642	0.933			9	AUCpreD-np	DISOPRED-3.1	DISOPRED-3.1	SPOT-Disorder-Single
IUPred-long	0.783	0.704	0.096	0.588	0.754	0.661	0.904			10	DISOPRED-3.1	Predisorder	metapredict	AUCpreD-np
fIDPnn	0.782	0.701	0.113	0.576	0.727	0.676	0.887			11	IUPred-long	metapredict	Predisorder	DISOPRED-3.1
IsUnstruct	0.779	0.7	0.091	0.585	0.76	0.648	0.909			12	IsUnstruct	IUPred-long	Gene3D	IUPred2A-long
IUPred2A-long	0.776	0.697	0.087	0.584	0.766	0.64	0.913			13	metapredict	fIDPnn	IUPred-long	VSL2B
VSL2B	0.774	0.695	0.087	0.581	0.765	0.636	0.913			14	IUPred2A-long	IsUnstruct	fIDPnn	JRONN
ESpritz-X	0.778	0.695	0.119	0.566	0.717	0.675	0.881			15	MobiDB-lite	IUPred2A-long	DisoMine	IsUnstruct
IUPred-short	0.775	0.693	0.104	0.571	0.738	0.654	0.896			16	VSL2B	VSL2B	IsUnstruct	RawMSA
DisoMine	0.78	0.693	0.16	0.55	0.668	0.721	0.84			17	fIDPnn	ESpritz-X	ESpritz-X	IUPred-long
Gene3D	0.785	0.692	0.22	0.539	0.615	0.791	0.78			18	IUPred2A-short	IUPred-short	ESpritz-D	IUPred2A-short
IUPred2A-short	0.773	0.691	0.094	0.574	0.752	0.64	0.906			19	IUPred-short	DisoMine	IUPred2A-long	IUPred-short
ESpritz-D	0.778	0.69	0.166	0.544	0.66	0.723	0.834			20	ESpritz-X	Gene3D	IUPred-short	S2D-1
metapredict	0.79096	0.711544	0.123517	0.58475	0.717758	0.705438	0.876483			21	ESpritz-N	IUPred2A-short	VSL2B	fIDPnn
MobiDB-lite	0.764	0.683	0.063	0.583	0.806	0.592	0.937			22	DisoMine	ESpritz-D	IUPred2A-short	metapredict
fIDPlr	0.761	0.671	0.119	0.537	0.705	0.641	0.881			23	JRONN	MobiDB-lite	MobiDB-lite	ESpritz-X
ESpritz-N	0.751	0.662	0.073	0.554	0.779	0.575	0.927			24	ESpritz-D	fIDPlr	fIDPlr	fIDPlr
JRONN	0.751	0.661	0.081	0.546	0.762	0.583	0.919			25	Gene3D	ESpritz-N	ESpritz-N	DynaMine
DynaMine	0.739	0.641	0.11	0.505	0.704	0.588	0.89			26	fIDPlr	JRONN	JRONN	PyHCA
FoldUnfold	0.736	0.636	0.193	0.462	0.608	0.666	0.807			27	DynaMine	DynaMine	DynaMine	DisoMine
PyHCA	0.731	0.629	0.107	0.494	0.704	0.569	0.893			28	PyHCA	FoldUnfold	FoldUnfold	DisEMBL-465
S2D-1	0.724	0.617	0.089	0.494	0.728	0.536	0.911			29	S2D-1	PyHCA	PyHCA	ESpritz-D
S2D-2	0.703	0.591	0.253	0.386	0.536	0.658	0.747			30	FoldUnfold	S2D-1	S2D-1	Gene3D
PDB (remote)	0.703	0.579	0.273	0.377	0.505	0.678	0.727			31	DisEMBL-465	S2D-2	S2D-2	GlobPlot
DisEMBL-465	0.694	0.57	0.11	0.426	0.667	0.498	0.89			32	S2D-2	PDB (remote)	PDB (remote)	FoldUnfold
DisEMBL-HL	0.641	0.535	0.47	0.262	0.415	0.752	0.53			33	PDB (remote)	DisEMBL-465	DisEMBL-465	S2D-2
DisPredict-2	0.625	0.491	0.285	0.24	0.455	0.534	0.715			34	GlobPlot	DisEMBL-HL	DisEMBL-HL	DFLpred
Conservation	0.618	0.485	0.296	0.227	0.445	0.533	0.704			35	DisEMBL-HL	DisPredict-2	GlobPlot	PDB (remote)
GlobPlot	0.641	0.48	0.111	0.328	0.613	0.394	0.889			36	DisPredict-2	Conservation	DisPredict-2	DisPredict-2
DFLpred	0.504	0.027	0.005	0.043	0.53	0.014	0.995			37	Conservation	GlobPlot	Conservation	Conservation
										38	DFLpred	DFLpred	DFLpred	DisEMBL-HL
Abbreviations
TN=Number True Negatives
FP = Number False Positives
FN = Number False Negatives
TP = Number True Positives
MCC = Matthews correlation coefficient
F1-s = F1 score
TNR = True negative Rate
TPR = True positive rate
PPV = Positive Predictive Value
ACC/BAC = accuracy (balanced accuracy)
Equations not already in methods section.
True Positive Rate = TPR=TP/(TP + FN)
False Positive Rate = FPR=FP/(FP+TN)
True Negative Rate = TNR=TN/(FP + TN)
False Negative Rate = FNR=FN/(TP + FN)
Positive Predictive Value = PPV=TP/(TP + FP)
Accuracy = Acc/BAC = TP/(TP + FN)+ TN/(TN + FP)2
